# Optogenetic control of apical constriction induces synthetic morphogenesis in mammalian tissues

**DOI:** 10.1101/2021.04.20.440475

**Authors:** Guillermo Martínez-Ara, Núria Taberner, Mami Takayama, Elissavet Sandaltzopoulou, Casandra E. Villava, Nozomu Takata, Mototsugu Eiraku, Miki Ebisuya

**Author notes:** Correspondence to M Ebisuya. These authors contributed equally to this work (Guillermo Martínez-Ara, Núria Taberner, Mami Takayama).

## Abstract

During embryonic development, cellular forces synchronize in space and time to generate functional tissue shapes. Apical constriction is one of these force-generating processes, and it is necessary to modulate epithelial curvature in fundamental morphogenetic events, such as neural tube folding. The emerging field of synthetic developmental biology proposes bottom-up approaches to examine the contribution of each cellular process to complex morphogenesis. However, the shortage of tools to manipulate three-dimensional (3D) shapes of mammalian tissues currently hinders the progress of the field. Here we report the development of “OptoShroom3”, a new optogenetic tool that achieves fast spatiotemporal control of apical constriction in mammalian epithelia. Activation of OptoShroom3 through illumination of individual cells in an epithelial cell sheet reduced their apical surface while illumination of groups of cells caused deformation in the adjacent regions. By using OptoShroom3, we further manipulated 3D tissue shapes. Light-induced apical constriction provoked the folding of epithelial cell colonies on soft gels. Its application to murine and human neural organoids led to thickening of neuroepithelia, apical lumen reduction in optic vesicles, and flattening in neuroectodermal tissues. These results show that spatiotemporal control of apical constriction can trigger several types of 3D deformation depending on the initial tissue context.
