## Supplementary Table 1 for "Optogenetic control of apical constriction induces synthetic morphogenesis in mammalian tissues"

### Sheet: Sheet1
	Supplementary Table 1. OptoShroom3 sequences.
	Name	Vector	Sequence	Comments
	GFP-NShroom3-iLID	PiggyBac, CAG promoter	atggtgagcaagggcgaggagctgttcaccggggtggtgcccatcctggtcgagctggacggcgacgtaaacggccacaagttcagcgtgtccggcgagggcgagggcgatgccacctacggcaagctgaccctgaagttcatctgcaccaccggcaagctgcccgtgccctggcccaccctcgtgaccaccctgacctacggcgtgcagtgcttcagccgctaccccgaccacatgaagcagcacgacttcttcaagtccgccatgcccgaaggctacgtccaggagcgcaccatcttcttcaaggacgacggcaactacaagacccgcgccgaggtgaagttcgagggcgacaccctggtgaaccgcatcgagctgaagggcatcgacttcaaggag…	Combination of sequences: eGFP, mSHROOM3 until T1387, and iLID.
	SspB-mCherry-CShroom3	PiggyBac, CAG promoter	atggccaccgggagctccccgaaacgccctaagctgctgcgtgaatattacgattggctggttgataacagctttaccccatatctggtggtggatgccacatacctgggcgtgaacgtgcccgtggagtatgtgaaagacggtcagatcgtgctgaatctgtctgcaagtgcgaccggcaacctgcaactgacaaatgattttatccagttcaacgcccgctttaagggcgtgtctcgtgaactgtatatcccgatgggtgccgctctggccatttacgctcgcgagaacggcgatggtgtgatgttcgaaccagaagaaatctatgacgagctgaatattggtcccggtgaattcggagggggcagtggtggtggatctatggtgagcaagggcgag…	Combination of sequences: SspB, mCherry and mSHROOM3 from R1388.
